# Functional Specialization of S-Adenosylmethionine Synthases Links Phosphatidylcholine to Mitochondrial Function and Stress Survival

**DOI:** 10.1101/2025.02.20.639242

**Authors:** Athena L. Munden, Dominique S. Lui, Daniel P. Higgins, Matthew J. Fanelli, Thien-Kim Ngyuen, Katherine M. Edwards, Maria Ericsson, Adwait A. Godbole, John A. Haley, Caroline Lewis, Jessica B. Spinelli, Benjamin Harrison, Daniel Raftery, Danijel Djukovic, Daniel E.L. Promislow, Dana L. Miller, Amy K. Walker

## Abstract

S-adenosylmethionine (SAM), produced by SAM synthases, is critical for various cellular regulatory pathways and the synthesis of diverse metabolites. Studies have often equated the effects of knocking down one synthase with broader SAM-dependent outcomes such as histone methylation or phosphatidylcholine (PC) production. Humans and many other organisms express multiple SAM synthases. Evidence in *Caenorhabditis elegans*, which possesses four SAM synthase genes, suggest that the enzymatic source of SAM impacts its function. For instance, loss of *sams-1* leads to enhanced heat shock survival and increased lifespan, whereas reducing *sams-4* adversely affects heat stress survival. Here, we show that SAMS-1 contributes to a variety of intermediary metabolic pathways, whereas SAMS-4 is more important to generate SAM for methylation reactions. We demonstrate that loss of *sams-1* exerts age-dependent effects on nuclear-encoded mitochondrial gene expression, mitochondrial metabolites, and may induce mitophagy. We propose a mechanistic model where reduced SAM from SAMS-1 acts through PC to impact mitochondria, thereby enhancing survival during heat stress.
