## Supplemental Table 1 for "Functional Specialization of S-Adenosylmethionine Synthases Links Phosphatidylcholine to Mitochondrial Function and Stress Survival"

### Sheet: Legend
Supplemental Table 1: Targeted metabolomics of Control, sams-1(RNAi) and sams-4(RNAi) animals in basal and heat shock conditions
Tabs	Title	Description
1	Detetected metabolites	Metabolites detected by LCMS in targeted analysis. Each metabolite is crossreferenced by HMB ID (Human Metabolome Database), common name, pubChem and KEGG databse IDs, and WormPaths (ref) identification. Classyfire (ref), RefMet and WormPaths classifications are included where available.
2	LogFold Changes	LogFold changes for each metabolite. Up (peach) or down (light blue) changes were considered significant if over two fold and [check].
up
down

### Sheet: 1. Detected_metabolites
HMDB	Name	PubChem	KEGG	Abbreviation	ClassyFire	Refmet subclass	WormPaths1
HMDB03331	1-Methyladenosine	27476	C02494	1madn	Pyrimidines and pyrimidine derivatives	Purine ribonucleosides	0
HMDB00001	1-Methylhistidine	92105	C01152	3mhis	Amino acids, peptides, and analogues	Amino acids	0
HMDB01123	2-Aminobenzoic acid	227	C00108	anth	Amino acids, peptides, and analogues	Aminobenzoic acids	Transport
HMDB01906	2-Aminoisobutyric acid	6119	C03665	2amba	Fatty acids and conjugates	Amino FA	0
HMDB59655	2-Hydroxyglutarate	43	C02630	2hglut	Short-chain hydroxy acids and derivatives	Dicarboxylic acids	Butanoate metabolism (indirect)
HMDB02285	2-Indolecarboxylic acid	72899	NA	2indc	Indoles and derivatives	0	0
HMDB0000362	2-Phosphoglyceric acid	59	C00631	2pg	Monocarboxylic acids and derivatives	0	0
HMDB03911	3-Aminoisobutanoic acid	64956	C05145	baib	Monocarboxylic acids and derivatives	Amino FA	0
HMDB0000357	3-Hydroxybutyric acid	92135	C01089	bhb	Short-chain hydroxy acids and derivatives	Hydroxy FA	0
HMDB00754	3-Hydroxyisovaleric acid	69362	C20827	3hivac	Hydroxy acids and derivatives	Hydroxy FA	0
HMDB0000355	3-Hydroxymethylglutaric acid	1662	C03761	3h3mglt	Short-chain hydroxy acids and derivatives	Dicarboxylic acids	0
HMDB0000440	3-Hydroxyphenylacetic acid	12122	C00642	3hoxpac	Monocarboxylic acids and derivatives	Cinnamic acids	0
HMDB12156	3-Isopropylmalic acid	5462261	C04411	2ippm	Lipids and lipid-like molecules	0	0
HMDB00500	4-Hydroxybenzoic acid	135	C00156	4hbz	Monocarboxylic acids and derivatives	Phenolic acids	Transport
HMDB00725	4-Hydroxyproline	5810	C01157	4hpro-LT	Amino acids, peptides, and analogues	Amino acids	Transport
HMDB01161	4-Trimethylammoniobutanoic acid	725	C01181	4tmeabutn	Fatty acids and conjugates	Acyl carnitines	Carnitine biosynthesis
HMDB01227	5-Thymidylic acid	9700	C00364	dtmp	Pyrimidines and pyrimidine derivatives	Pyrimidine dNMP	Pyrimidine metabolism
HMDB01173	5'-Methylthioadenosine	439176	C00170	5mta	Nucleosides, nucleotides, and analogues	Purine ribonucleosides	Cysteine and methionine metabolism
HMDB00897	7-Methylguanine	11361	C02242	mgua	Amino acids, peptides, and analogues	Hypoxanthines	0
HMDB00895	Acetylcholine	187	C01996	ach	Cholines	Acyl cholines	Glycerophospholipid metabolism
HMDB00532	Acetylglycine	10972	NA	acgly	Amino acids, peptides, and analogues	Amino acids	0
HMDB00034	Adenine	190	C00147	ade	Purines and purine derivatives	Aminopurines	Purine metabolism
HMDB00050	Adenosine	60961	C00212	adn	Purines and purine derivatives	Purine ribonucleosides	Purine metabolism
HMDB00045	Adenosine monophosphate	6083	C00020	amp	Purines and purine derivatives	Purine rNMP	Purine metabolism
HMDB00536	Adenylsuccinic acid	447145	C03794	dcamp	Pentose phosphates	Purine rNMP	Purine metabolism
HMDB01432	Agmatine	199	C00179	agm	Guanidines	Polyamines	0
HMDB00462	Allantoin	204	C02350	alltn	Ureides	Ureides	0
HMDB00729	alpha-Hydroxyisobutyric acid	11671	C21297	hibut	Hydroxy acids and derivatives	Hydroxy FA	0
HMDB00186	Alpha-Lactose	84571	C00243	lcts	Carbohydrates and carbohydrate conjugates	0	Galactose metabolism
HMDB01388	alpha-Linolenic acid	5280934	C06427	lnlc	Fatty Acyls	Unsaturated FA	0
HMDB02134	Aminoacetone	215	C01888	aact	Amines	Other carbonyl compounds	Glycine, serine and threonine metabolism
HMDB00510	Aminoadipic acid	92136	C00956	L2aadp	Amino acids, peptides, and analogues	0	Transport
HMDB00194	Anserine	112072	C01262	ans	Amino acids, peptides, and analogues	Dipeptides	0
HMDB60102	Arachidonate	444899	C00219	arachd	Fatty Acyls	0	0
HMDB01539	Asymmetric dimethylarginine	123831	C03626	dmarg	Amino acids, peptides, and analogues	Amino acids	0
HMDB00056	beta-Alanine	239	C00099	ala-B	Beta amino acids and derivatives	Amino acids	Transport
HMDB01252	Betaine aldehyde	249	C00576	betald	Amines	Quaternary ammonium salts	0
HMDB00033	Carnosine	439224	C00386	carn	Monocarboxylic acids and derivatives	Dipeptides	0
HMDB00097	Choline	305	C00114	chol	Cholines	Cholines	Transport
HMDB00731	Cysteine-S-sulfate	115015	C05824	slfcys	Amino acids, peptides, and analogues	Amino acids	0
HMDB00089	Cytidine	6175	C00475	cytd	Pyrimidines and pyrimidine derivatives	Pyrimidine ribonucleosides	Pyrimidine metabolism
HMDB00568	D-Arabitol	94154	C01904	abt__D	Carbohydrates and carbohydrate conjugates	Sugar alcohols	0
HMDB00122	D-Glucose	5793	C00031	glc-D	Carbohydrates and carbohydrate conjugates	0	Artificial conversions
HMDB00127	D-Glucuronic acid	444791	C00191	glcur	Monocarboxylic acids and derivatives	0	Ascorbate and aldarate metabolism
HMDB00624	D-Leucic acid	439960	C03264	2hivac	Hydroxy acids and derivatives	Hydroxy FA	0
HMDB01548	D-Ribose 5-phosphate	440101	C00117	r5p	Pentose phosphates	Monosaccharide phosphates	Pentose phosphate pathway
HMDB00618	D-Ribulose 5-phosphate	439184	C00199	ru5p-D	Pentose phosphates	Monosaccharide phosphates	Pentose phosphate pathway
HMDB01068	D-Sedoheptulose 7-phosphate	92042786	C05382	s7p	Carbohydrates and carbohydrate conjugates	0	Pentose phosphate pathway
HMDB01202	dCMP	13945	C00239	dcmp	Pyrimidines and pyrimidine derivatives	Pyrimidine dNMP	Pyrimidine metabolism
HMDB00085	Deoxyguanosine	187790	C00330	dgsn	Pyrimidines and pyrimidine derivatives	Purine deoxyribonucleosides	Purine metabolism
HMDB00076	Dihydrouracil	649	C00429	56dura	Pyrimidines and pyrimidine derivatives	Other pyrimidines	Pyrimidine metabolism
HMDB01473	Dihydroxyacetone phosphate	668	C00111	dhap	Ketones	Short-chain acids	Glycerolipid metabolism (indirect)
HMDB00609	DL-Dopa	836	C00355	34dhphe	Amino acids, peptides, and analogues	0	Tyrosine metabolism
HMDB00149	Ethanolamine	700	C00189	etha	Phosphoethanolamines	1,2-aminoalcohols	Bacterial digestion
HMDB01248	FAD	643975	C00016	fad	Pentose phosphates	Flavin nucleotides	Riboflavin metabolism
HMDB0000112	gamma-Aminobutyric acid	119	C00334	4abut	Monocarboxylic acids and derivatives	Amino FA	Transport
HMDB01586	Glucose 1-phosphate	65533	C00103	g1p	Carbohydrates and carbohydrate conjugates	Monosaccharide phosphates	Ascaroside biosynthesis
HMDB0001401	Glucose 6-phosphate	5958	C01172	g6p-B	Carbohydrates and carbohydrate conjugates	Monosaccharide phosphates	Glycolysis / Gluconeogenesis
HMDB0000148	Glutamic acid	33032	C00025	glu-L	Amino acids, peptides, and analogues	Amino acids	Alanine, aspartate and glutamate metabolism
HMDB00641	Glutamine	5961	C00064	gln-L	Lipids and lipid-like molecules	Amino acids	Alanine, aspartate and glutamate metabolism
HMDB00661	Glutaric acid	743	C00489	glutar	Fatty acids and conjugates	Dicarboxylic acids	0
HMDB13130	Glutarylcarnitine	53481699	NA	c5dc	Acyl carnitines	Acyl carnitines	0
HMDB00125	Glutathione	124886	C00051	gthrd	Amino acids, peptides, and analogues	Tripeptides	Glutathione metabolism
HMDB01051	Glyceraldehyde	751	C00577	glyald	Carbohydrates and carbohydrate conjugates	Trioses	Glycerolipid metabolism
HMDB00139	Glyceric acid	439194	C00258	glyc-R	Monocarboxylic acids and derivatives	Sugar acids	Glycerolipid metabolism
HMDB00126	Glycerol 3-phosphate	439162	C00093	glyc3p	Lipids and lipid-like molecules	Organic phosphoric acids	Transport
HMDB00086	Glycerophosphocholine	657272	C00670	g3pc	Glycerophospholipids	Organic phosphoric acids	Glycerophospholipid metabolism
HMDB00123	Glycine	750	C00037	gly	Amino acids, peptides, and analogues	Amino acids	Glycine, serine and threonine metabolism
HMDB00721	Glycylproline	3013625	NA	glypro	Amino acids, peptides, and analogues	Dipeptides	0
HMDB00132	Guanine	764	C00242	gua	Pyrimidines and pyrimidine derivatives	Hypoxanthines	Purine metabolism
HMDB00133	Guanosine	6802	C00387	gsn	Pyrimidines and pyrimidine derivatives	Purine ribonucleosides	Purine metabolism
HMDB01201	Guanosine diphosphate	8977	C00035	gdp	Purines and purine derivatives	Purine rNDP	Purine metabolism
HMDB01397	Guanosine monophosphate	6804	C00144	gmp	Pyrimidines and pyrimidine derivatives	Purine rNMP	Purine metabolism
HMDB02259	Heptadecanoic acid	10465	NA	hdec	Fatty acids and conjugates	Saturated FA	0
HMDB00177	Histidine	6274	C00135	his-L	Amino acids, peptides, and analogues	Amino acids	Histidine metabolism
HMDB00670	Homo-L-arginine	9085	C01924	harg	Amino acids, peptides, and analogues	Amino acids	0
HMDB00679	Homocitrulline	65072	C02427	hmcr	Amino acids, peptides, and analogues	Amino acids	0
HMDB00130	Homogentisic acid	780	C00544	hgentis	Benzenoids	Phenolic acids	Transport
HMDB00764	Hydrocinnamic acid	107	C05629	pppn	Benzene and substituted derivatives	Cinnamic acids	0
HMDB00700	Hydroxypropionic acid	68152	C01013	3hpp	Beta hydroxy acids and derivatives	Hydroxy FA	Transport
HMDB00965	Hypotaurine	107812	C00519	hyptaur	Amino acids, peptides, and analogues	Sulfinic acids	Taurine and hypotaurine metabolism
HMDB00157	Hypoxanthine	790	C00262	hxan	Purines and purine derivatives	Hypoxanthines	Purine metabolism
HMDB00738	Indole	798	C00463	indole	Benzenoids	Simple indole alkaloids	0
HMDB03320	Indole-3-carboxylic acid	69867	C19837	ind3ca	Indoles and derivatives	Indolecarboxylic acids	0
HMDB00195	Inosine	6021	C00294	ins	Purines and purine derivatives	Purine ribonucleosides	Purine metabolism
HMDB00175	Inosinic acid	8582	C00130	imp	Purines and purine derivatives	Purine rNMP	Purine metabolism
HMDB00172	Isoleucine	6306	C00407	ile-L	Amino acids, peptides, and analogues	Amino acids	Transport
HMDB00718	Isovaleric acid	10430	C08262	ival	Branched fatty acids	Branched FA	0
HMDB00688	Isovalerylcarnitine	6426851	NA	ivcrn	Fatty acids and conjugates	0	0
HMDB00695	Ketoleucine	70	C00233	4mop	Branched fatty acids	Short-chain keto acids	Transport
HMDB00684	Kynurenine	161166	C00328	Lkynr	Amino acids, peptides, and analogues	Amino acids	Tryptophan metabolism
HMDB00201	L-Acetylcarnitine	7045767	C02571	acrn	Lipids and lipid-like molecules	0	Transport
HMDB00161	L-Alanine	5950	C00041	ala-L	Amino acids, peptides, and analogues	Amino acids	Alanine, aspartate and glutamate metabolism
HMDB00452	L-alpha-Aminobutyric acid	80283	C02356	2aba	Amino acids, peptides, and analogues	Amino acids	0
HMDB00517	L-Arginine	6322	C00062	arg-L	Amino acids, peptides, and analogues	Amino acids	Aminoacyl-tRNA biosynthesis
HMDB00168	L-Asparagine	6267	C00152	asn-L	Amino acids, peptides, and analogues	Amino acids	Alanine, aspartate and glutamate metabolism
HMDB00191	L-Aspartic acid	5960	C00049	asp-L	Amino acids, peptides, and analogues	Amino acids	Alanine, aspartate and glutamate metabolism
HMDB00062	L-Carnitine	10917	C00318	crn	Fatty Acyls	Carnitines	Carnitine biosynthesis
HMDB00099	L-Cystathionine	439258	C02291	cyst-L	Amino acids, peptides, and analogues	Amino acids	Glycine, serine and threonine metabolism
HMDB00574	L-Cysteine	5862	C00097	cys-L	Amino acids, peptides, and analogues	Amino acids	Cysteine and methionine metabolism
HMDB00192	L-Cystine	67678	C00097	cys-L	Amino acids, peptides, and analogues	Amino acids	Aminoacyl-tRNA biosynthesis
HMDB00167	L-Threonine	6288	C00188	thr-L	Amino acids, peptides, and analogues	Amino acids	Glycine, serine and threonine metabolism
HMDB00929	L-Tryptophan	6305	C00078	trp-L	Amino acids, peptides, and analogues	Amino acids	Transport
HMDB00158	L-Tyrosine	6057	C00082	tyr-L	Amino acids, peptides, and analogues	Amino acids	Isoquinoline alkaloid biosynthesis
HMDB00883	L-Valine	6287	C00183	val-L	Amino acids, peptides, and analogues	Amino acids	Transport
HMDB00190	Lactic acid	107689	C00186	lac-L	Monocarboxylic acids and derivatives	Short-chain acids	Glycolysis / Gluconeogenesis
HMDB00687	Leucine	6106	C00123	leu-L	Amino acids, peptides, and analogues	Amino acids	Transport
HMDB00673	Linoleic acid	5280450	C01595	lnlc	Unsaturated fatty acids	Unsaturated FA	Biosynthesis of unsaturated fatty acids
HMDB00182	Lysine	5962	C00047	lys-L	Amino acids, peptides, and analogues	Amino acids	Transport
HMDB00696	Methionine	6137	C00073	met-L	Amino acids, peptides, and analogues	Amino acids	Aminoacyl-tRNA biosynthesis
HMDB02005	Methionine sulfoxide	158980	C02989	metsox_S__L	Amino acids, peptides, and analogues	Amino acids	0
HMDB02108	Methylcysteine	24417	C22040	mcys	Amino acids, peptides, and analogues	0	0
HMDB00202	Methylmalonic acid	487	C02170	mm	Fatty acids and conjugates	Dicarboxylic acids	0
HMDB04620	N-a-Acetyl-L-arginine	67427	NA	acarg	Amino acids, peptides, and analogues	Amino acids	0
HMDB00766	N-Acetyl-L-alanine	88064	NA	acala	Amino acids, peptides, and analogues	Amino acids	0
HMDB00812	N-Acetyl-L-aspartic acid	65065	C01042	Nacasp	Amino acids, peptides, and analogues	Amino acids	0
HMDB01138	N-Acetyl-L-glutamic acid	70914	C00624	acglu	Fatty Acyls	Amino acids	0
HMDB11745	N-Acetyl-L-methionine	448580	C02712	acmet	Fatty acids and conjugates	Amino acids	0
HMDB00512	N-Acetyl-L-phenylalanine	74839	C03519	acphe	Amino acids, peptides, and analogues	Amino acids	0
HMDB06029	N-Acetylglutamine	182230	NA	acglu	Amino acids, peptides, and analogues	Amino acids	0
HMDB02064	N-Acetylputrescine	122356	C02714	aprut	Amines	Polyamines	Arginine and proline metabolism
HMDB04824	N2,N2-Dimethylguanosine	92919	NA	Ndmegsn	Purines and purine derivatives	Purine ribonucleosides	0
HMDB00206	N6-Acetyl-L-lysine	92832	C02727	aclys	Amino acids, peptides, and analogues	Amino acids	0
HMDB01325	N6,N6,N6-Trimethyl-L-lysine	440120	C03793	tmlys	Amino acids, peptides, and analogues	Amino acids	Transport
HMDB01487	NADH	439153	C00004	nadh	Pentose phosphates	Nicotinamide dinucleotides	Miscellaneous
HMDB01406	Niacinamide	936	C00153	ncam	Pyridines and derivatives	Pyridine alkaloids	Nicotinate and nicotinamide metabolism
HMDB01488	Nicotinic acid	938	C00253	nac	Pyrimidines and pyrimidine derivatives	Pyridine alkaloids	Nicotinate and nicotinamide metabolism
HMDB0000224	O-Phosphoethanolamine	1015	C00346	ethamp	Organic phosphoric acids and derivatives	Phosphoethanolamines	Glycerophospholipid metabolism
HMDB0000214	Ornithine	6262	C00077	orn	Amino acids, peptides, and analogues	Amino acids	Arginine and Proline metabolism
HMDB00223	Oxalacetic acid	970	C00036	oaa	Dicarboxylic acids and derivatives	TCA acids	Alanine, aspartate and glutamate metabolism
HMDB03337	Oxidized glutathione	65359	C00127	gthox	Amino acids, peptides, and analogues	Tripeptides	Glutathione metabolism
HMDB00208	Oxoglutaric acid	51	C00026	akg	Short-chain keto acids and derivatives	TCA acids	Alanine, aspartate and glutamate metabolism
HMDB01392	p-Aminobenzoic acid	978	C00568	4abz	Benzoyl derivatives	Aminobenzoic acids	0
HMDB00210	Pantothenic acid	6613	C00864	pnto-R	Amino acids, peptides, and analogues	Amino acids	Pantothenate and CoA biosynthesis
HMDB06344	Phenylacetylglutamine	92258	C04148	pheacgln	Benzenoids	Amino acids	0
HMDB00159	Phenylalanine	6140	C00079	phe-L	Amino acids, peptides, and analogues	Amino acids	Phenylalanine metabolism
HMDB00263	Phosphoenolpyruvic acid	1005	C00074	pep	Monocarboxylic acids and derivatives	Short-chain acids	Glycolysis / Gluconeogenesis
HMDB01565	Phosphorylcholine	1014	C00588	cholp	Amines	0	Glycerophospholipid metabolism
HMDB00162	Proline	145742	C00148	pro-L	Amines	Amino acids	Transport
HMDB01414	Putrescine	1045	C00134	ptrc	Amines	Monoalkylamines	Arginine and proline metabolism
HMDB01431	Pyridoxamine	1052	C00534	pydam	Hydroxypyridines	Pyridine alkaloids	Vitamin B6 metabolism
HMDB00267	Pyroglutamic acid	7405	C01879	5oxpro	Amino acids, peptides, and analogues	Amino acids	Glutathione metabolism
HMDB01358	Retinal	638015	C00376	retinal	Prenol lipids	Retinoids	Retinol metabolism
HMDB00244	Riboflavin	493570	C00255	ribflv	Pteridines and derivatives	Flavins	Transport
HMDB0000939	S-Adenosylhomocysteine	439155	C00021	ahcys	Monocarboxylic acids and derivatives	Other purines	Cysteine and methionine metabolism
HMDB01185	S-Adenosylmethionine	34756	C00019	amet	Nucleosides, nucleotides, and analogues	Other purines	Cysteine and methionine metabolism
HMDB00187	Serine	5951	C00065	ser-L	Amino acids, peptides, and analogues	Amino acids	Glycine, serine and threonine metabolism
HMDB00247	Sorbitol	5780	C00794	sbt-D	Carbohydrates and carbohydrate conjugates	Sugar alcohols	Fructose and mannose metabolism
HMDB01257	Spermidine	1102	C00315	spmd	Amines	Polyamines	Cysteine and methionine metabolism
HMDB00254	Succinic acid	1110	C00042	succ	Dicarboxylic acids and derivatives	TCA acids	Arginine and proline metabolism
HMDB61717	Succinylcarnitine	131802075		c4dc	Acyl carnitines	Acyl carnitines	0
HMDB00235	Thiamine	1130	C00378	thm	Amines	Thiamines	Transport
HMDB00303	Tryptamine	1150	C00398	trypta	Primary amines	Tryptamines	Transport
HMDB00306	Tyramine	5610	C00483	tym	Amines	Phenylethylamines	Isoquinoline alkaloid biosynthesis
HMDB00300	Uracil	1174	C00106	ura	Pyrimidines and pyrimidine derivatives	Other pyrimidines	Pyrimidine metabolism
HMDB00026	Ureidopropionic acid	111	C02642	cala	Ureas	Ureas	Pyrimidine metabolism
HMDB00289	Uric acid	1175	C00366	urate	Ureas	Xanthines	Transport
HMDB00296	Uridine	6029	C00299	uri	Pyrimidines and pyrimidine derivatives	Pyrimidine ribonucleosides	Pyrimidine metabolism
HMDB00295	Uridine 5'-diphosphate	6031	C00015	udp	Pyrimidines and pyrimidine derivatives	Pyrimidine rNDP	Amino sugar and nucleotide sugar metabolism
HMDB0000288	Uridine 5'-monophosphate	6030	C00105	ump	Pyrimidines and pyrimidine derivatives	Pyrimidine rNMP	Bacterial digestion
HMDB00286	Uridine diphosphate glucose	8629	C00029	udpg	Pyrimidines and pyrimidine derivatives	Pyrimidine rNDP	Amino sugar and nucleotide sugar metabolism
HMDB00290	Uridine diphosphate-N-acetylglucosamine	445675	C00043	uacgam	Pyrimidines and pyrimidine derivatives	0	Amino sugar and nucleotide sugar metabolism
HMDB00876	Vitamin D3	5280795	C05443	vitd3	Steroids and steroid derivatives	Vitamin D3	0
HMDB00292	Xanthine	1188	C00385	xan	Purines and purine derivatives	Xanthines	Purine metabolism
HMDB00299	Xanthosine	64959	C01762	xtsn	Pyrimidines and pyrimidine derivatives	0	Purine metabolism
HMDB00881	Xanthurenic acid	5699	C02470	xanate	Amino acids, peptides, and analogues	Acridone alkaloids	Transport

### Sheet: 2. LogFold_changes
Metabolite	HMDB	Abbreviation	Con.15_Con.37	S1.15_S1.37	S4.15_S4.37	Con.15_S1.15	Con.15_S4.15
S-Adenosylmethionine (SAM)	HMDB01185	amet	1.86552	3.13401	3.72735	0.41011	0.388956
5'-Methylthioadenosine	HMDB01173	5mta	2.12765	3.79577	3.14485	0.186337	0.427071
3-Hydroxypropionic Acid	HMDB00700	3hpp	0.255564	0.257158	0.216421	0.187845	0.516535
SAH	HMDB0000939	ahcys	0.442792	0.471628	0.532967	0.628492	0.552968
Deoxycarnitine	HMDB01161	4tmeabutn	0.780189	0.685804	0.88247	1.18127	0.677485
Glutarylcarnitine	HMDB13130	c5dc	0.936483	0.623304	0.831725	1.79846	0.682025
Dimethylarginine (A/SDMA)	HMDB01539	dmarg	0.878861	0.585868	0.826209	3.32506	0.688494
Lactose/Trehalose	HMDB00186	lcts	0.189496	0.419083	0.198472	0.501996	0.704369
Alpha-Ketoglutaric Acid	HMDB00208	akg	1.04937	1.741	1.7002	1.66418	0.725103
Glutaric Acid	HMDB00661	glutar	1.33199	0.947436	0.888485	0.424522	0.731813
Pyroglutamic Acid	HMDB00267	5oxpro	0.756484	1.01366	0.762255	0.595388	0.734176
Tyramine	HMDB00306	tym	2.89068	1.33906	2.66134	0.685015	0.760677
Homoarginine	HMDB00670	harg	1.27968	1.12492	1.2432	2.84774	0.774819
Hydroxyproline	HMDB00725	4hpro-LT	0.597173	0.682496	0.767892	0.546638	0.781448
o-Phosphoethanolamine	HMDB0000224	ethamp	1.00616	0.89778	0.881049	1.66495	0.805174
7-Methylguanine	HMDB00897	mgua	0.629216	0.700164	0.565588	1.00089	0.8077
Nicotinic Acid	HMDB01488	nac	1.01002	1.38612	1.02301	0.627191	0.812456
1/3-Methylhistidine	HMDB00001	3mhis	1.52475	1.13292	1.78361	3.66775	0.822205
DHAP/D-GA3P	HMDB01473	dhap	0.807663	1.1146	1.16923	0.975596	0.82486
Reduced Glutathione	HMDB00125	gthrd	0.86864	1.05864	0.905462	0.794621	0.837992
N-Ac-Arginine	HMDB04620	acarg	1.41286	0.901696	1.23441	2.89401	0.839847
Hypotaurine	HMDB00965	hyptaur	0.644466	0.616737	0.624166	0.885952	0.845396
UDP-Glucose	HMDB00286	udpg	2.28087	1.30737	2.32113	1.90414	0.851118
Cytidine	HMDB00089	cytd	0.634454	1.56351	0.659629	0.655692	0.853808
DTMP	HMDB01227	dtmp	1.03333	1.00061	0.827142	0.639882	0.857926
N2,N2-Dimethylguanosine	HMDB04824	Ndmegsn	0.936095	0.353183	0.589929	3.43005	0.860498
2-Hydroxyisobutyrate/2-Hydroxybutyrate	HMDB00729	hibut	0.16512	0.290068	0.12331	0.1735	0.865725
Hydrocinnamic Acid	HMDB00764	pppn	0.775354	0.758578	0.899663	0.938361	0.866323
Cysteine-S-Sulfate	HMDB00731	slfcys	1.52968	1.07159	1.46218	1.96879	0.879691
Carnitine	HMDB00062	crn	1.48765	1.21286	1.59038	2.37903	0.881658
N6-Trimethyllysine	HMDB01325	tmlys	0.81446	0.508862	0.72929	1.65425	0.897677
Oxidized Glutathione	HMDB03337	gthox	1.35613	0.623735	0.918333	0.496935	0.902049
UMP	HMDB0000288	ump	1.40346	1.50765	1.56856	0.922593	0.903982
N-AcetylGlycine	HMDB00532	acgly	1.07607	1.35363	0.885197	1.27791	0.911528
Xanthosine	HMDB00299	xtsn	0.694544	0.679204	0.631539	0.543375	0.919242
Arachidonate	HMDB60102	arachd	0.81523	1.04448	0.855736	1.13771	0.921361
Xanthurenic Acid	HMDB00881	xanate	0.841163	0.791772	0.800737	0.522878	0.928603
Cystathionine	HMDB00099	cyst-L	0.854988	0.878213	0.714661	0.64254	0.931794
G1P/F1P/F6P	HMDB01586	g1p	0.869141	1.11993	0.880197	0.494538	0.932159
Adenosine	HMDB00050	adn	0.285496	0.52626	0.36116	1.8412	0.932825
3-Methyl-3-Hydroxyglutaric Acid	HMDB0000355	3h3mglt	15.2055	5.84925	7.98546	1.82012	0.937195
isoValeric Acid /3-Oxobutanoic Acid/4-Oxobutanoic Acid	HMDB00718	ival	0.526381	0.701294	0.435412	1.25305	0.93834
Arabitol/Xylitol	HMDB00568	abt__D	1.94715	5.32353	2.21973	1.09036	0.946019
DCMP	HMDB01202	dcmp	1.11237	1.30377	0.905733	0.520475	0.947109
n-Glycylproline	HMDB00721	glypro	0.585329	1.04535	0.623161	0.978257	0.948353
Methylmalonate	HMDB00202	mm	0.690081	0.558599	0.568198	0.593608	0.948462
Valine	HMDB00883	val-L	1.14789	0.911507	1.01847	0.54513	0.950605
Pantothenate	HMDB00210	pnto-R	0.540754	0.747137	0.499114	1.35957	0.952116
2-Aminoadipate	HMDB00510	L2aadp	1.82138	1.29569	1.63569	1.13676	0.957856
L-Kynurenine	HMDB00684	Lkynr	0.60548	0.493174	0.377833	0.164059	0.958871
betaAlanine	HMDB00056	ala-B	0.35156	0.435512	0.250207	0.539759	0.959843
Asparagine	HMDB00168	asn-L	1.25337	1.06908	1.10731	0.499459	0.960285
Sorbitol	HMDB00247	sbt-D	2.29615	2.53688	2.14931	0.83832	0.960683
Tryptophan	HMDB00929	trp-L	0.681868	0.586003	0.682339	0.503965	0.961037
Guanosine	HMDB00133	gsn	0.646845	0.572532	0.598825	0.566109	0.962166
Proline	HMDB00162	pro-L	1.06116	1.08166	0.974384	0.99945	0.962432
Betaine Aldehyde	HMDB01252	betald	1.63719	2.14092	1.38325	0.671274	0.969817
DL DOPA	HMDB00609	34dhphe	0.846155	0.822394	0.79816	1.44844	0.970108
Aspartic Acid	HMDB00191	asp-L	2.51304	1.12391	2.86748	2.00124	0.971046
3-Hydroxyisovaleric Acid	HMDB00754	3hivac	1.03947	0.810924	0.728618	0.447713	0.971538
Glyceraldehyde	HMDB01051	glyald	1.52968	1.68151	1.49417	1.14362	0.972255
Succinate	HMDB00254	succ	0.775532	0.56079	0.947829	0.951766	0.975259
isoValerylcarnitine	HMDB00688	ivcrn	0.822773	0.666346	0.947458	0.61546	0.975798
Glycine	HMDB00123	gly	1.38229	1.10489	1.3471	1.41449	0.976383
Histidine	HMDB00177	his-L	0.922465	0.677642	0.806139	0.867641	0.97825
3/4-Hydroxyphenylacetic Acid	HMDB0000440	3hoxpac	1.95884	0.993114	1.11681	0.846623	0.979806
Threonine	HMDB00167	thr-L	0.87965	0.660237	0.837857	0.824708	0.980512
Glucose	HMDB00122	glc-D	1.47062	1.62293	1.46319	1.13058	0.984201
Retinal	HMDB01358	retinal	1.78978	1.86767	1.741	1.15686	0.990102
1-Methyladenosine	HMDB03331	1madn	1.01989	0.69215	0.660085	4.06912	0.992115
Margaric Acid	HMDB02259	hdec	1.00595	1.21183	1.01282	1.50383	0.99691
Inosine	HMDB00195	ins	0.506524	0.592925	0.500956	1.09539	0.998143
Uridine	HMDB00296	uri	0.376357	0.676394	0.317103	1.06485	0.998205
Alanine	HMDB00161	ala-L	1.46352	1.17763	1.47707	1.1684	0.99844
G6P	HMDB0001401	g6p-B	0.786502	1.07152	0.734007	0.422474	1.00258
Deoxyguanosine	HMDB00085	dgsn	0.67112	0.728115	0.663285	0.505592	1.00674
Putrescine	HMDB01414	ptrc	0.719449	1	0.783791	1.47775	1.00901
iso-Leucine /allo-isoLeucine	HMDB00172	ile-L	0.968724	0.775711	0.904836	0.682339	1.0131
Serine	HMDB00187	ser-L	1.22704	0.797866	1.21311	1.4067	1.01511
Homocitrulline	HMDB00679	hmcr	0.267609	0.525049	0.437019	0.977582	1.01584
Oxalacetate	HMDB00223	oaa	1.14383	1.54846	1.07977	1.40152	1.01598
N-Ac-Glutamate	HMDB01138	acglu	0.559242	1.65425	0.69024	0.571347	1.01907
Anserine	HMDB00194	ans	1.1287	1.01884	1.09913	1.12741	1.02193
Lysine	HMDB00182	lys-L	0.94202	0.651929	0.901779	0.784152	1.02275
Adenine	HMDB00034	ade	0.524687	0.746277	0.613762	1.95434	1.02291
Cysteine	HMDB00574	cys-L	0.619298	1.6573	1.06588	0.732825	1.02544
Phenylalanine	HMDB00159	phe-L	0.944409	0.683282	0.929544	0.846408	1.02634
Homogentisate	HMDB00130	hgentis	0.404669	1.27585	0.838166	0.716473	1.02768
Aminoacetone	HMDB02134	aact	0.847696	0.570164	0.760501	0.476212	1.02837
N-Ac-Phenylalanine	HMDB00512	acphe	0.424131	0.611223	0.412572	0.535673	1.02847
Glycerophosphocholine	HMDB00086	g3pc	1.87154	2.14931	1.90546	0.863873	1.02939
Xanthine	HMDB00292	xan	1.00251	0.636649	0.893738	1.09815	1.03148
Uracil	HMDB00300	ura	0.457404	0.784332	0.413048	0.976742	1.03193
Arginine	HMDB00517	arg-L	0.983581	0.784513	0.988303	1.39733	1.03417
Adenylosuccinate	HMDB00536	dcamp	0.798491	0.643873	0.864152	6.2431	1.03486
Ethanolamine	HMDB00149	etha	1.31583	1.13836	1.25109	2.19079	1.03543
N-Ac-Alanine	HMDB00766	acala	0.936526	0.644466	0.751623	1.26357	1.03657
Glycerol-3-P	HMDB00126	glyc3p	0.243332	0.584252	0.369658	0.634892	1.03915
N-Ac-L-Glutamine	HMDB06029	acglu	0.522156	0.527473	0.556673	0.47863	1.03958
Glutamine	HMDB00641	gln-L	1.35894	1.13423	1.17444	1.25615	1.04494
N-Acetyl-Aspartate (NAA)	HMDB00812	Nacasp	1.35488	1.14193	1.3858	1.93731	1.04496
2-Aminoisobutyric Acid	HMDB01906	2amba	0.796251	0.336744	0.810532	3.58592	1.04708
Acetylcarnitine	HMDB00201	acrn	1.96789	3.51641	1.52827	2.56153	1.0494
L-2-Aminobutyric Acid	HMDB00452	2aba	0.193955	0.170373	0.0451856	0.371621	1.05092
N-Ac-Methionine	HMDB11745	acmet	0.436817	0.294442	0.366606	1.13485	1.05107
Succinylcarnitine	HMDB61717	c4dc	0.375059	0.167263	0.299433	1.89933	1.05368
Leucine /D-Norleucine	HMDB00687	leu-L	0.920471	0.758752	0.944974	1.00614	1.05485
gamma-Aminobutyrate	HMDB0000112	4abut	2.97646	3.18787	2.77141	0.987691	1.0564
Lactate	HMDB00190	lac-L	1.2659	0.80757	0.946433	1.06045	1.06064
GMP	HMDB01397	gmp	0.740287	1.0866	0.816394	0.462168	1.06199
Cholecalciferol	HMDB00876	vitd3	1.04414	1.1705	1.03805	1.49555	1.06625
D-Leucic Acid	HMDB00624	2hivac	0.236755	0.174181	0.155668	0.51606	1.06792
Ribulose 5-Phosphate	HMDB00618	ru5p-D	0.810886	0.766479	0.830271	1.05713	1.07061
Choline	HMDB00097	chol	0.905753	1.09489	1.04145	1.3125	1.07525
AMP	HMDB00045	amp	1.17861	1.82096	1.12479	0.781628	1.07748
3-Aminoisobutyrate	HMDB03911	baib	0.133752	0.13471	0.0968278	0.380102	1.07808
N6-Acetyl-Lysine	HMDB00206	aclys	3.54487	3.27115	2.91877	0.576899	1.08084
Tyrosine	HMDB00158	tyr-L	0.994452	0.696466	0.872067	0.535673	1.08493
Glutamic acid	HMDB0000148	glu-L	1.32678	1.65959	1.40088	1.3213	1.08703
S-Methylcysteine	HMDB02108	mcys	1.00138	0.727612	0.87261	0.499114	1.08823
Urate	HMDB00289	urate	0.68533	0.730634	0.638263	1.51286	1.09157
Agmatine	HMDB01432	agm	0.500265	0.845727	0.465801	1.31826	1.10647
Sedoheptulose 7-Phosphate	HMDB01068	s7p	0.867821	1.16273	0.736885	0.683912	1.10943
N-Carbamoyl-B-Alanine	HMDB00026	cala	1.48252	1.16442	0.986629	1.21658	1.11353
Linolenic Acid	HMDB01388	lnlc	1.56495	1.49555	1.54099	0.927748	1.11949
IMP	HMDB00175	imp	1.17001	1.60694	1.26678	0.555776	1.12873
Hypoxanthine	HMDB00157	hxan	0.820862	0.707294	0.785959	1.8197	1.12896
Pyridoxamine	HMDB01431	pydam	0.557571	0.666653	0.481726	1.9697	1.13365
Indole-2-Carboxylic Acid	HMDB02285	2indc	1.25531	1.18899	1.17446	4.00037	1.13671
UDP	HMDB00295	udp	1.45144	1.19201	2.07874	3.93097	1.14362
Glucoronate	HMDB00127	glcur	1.88973	1.91426	1.35021	1.98107	1.14385
2-Hydroxyglutarate	HMDB59655	2hglut	0.531007	1.52055	0.508979	0.797719	1.14609
Niacinamide	HMDB01406	ncam	0.816921	0.555648	0.763133	1.98244	1.14689
3-isoPropylmalic Acid	HMDB12156	2ippm	1.08413	0.776426	1.02707	1.92886	1.15707
3HBA	HMDB0000357	bhb	0.561436	1.1123	0.464943	0.913503	1.16129
5,6-Dihydrouracil	HMDB00076	56dura	0.895344	0.519517	0.765773	1.09496	1.16485
GDP	HMDB01201	gdp	1.96472	4.18215	1.96834	1.09039	1.16673
2-oxo-Isocaproic Acid	HMDB00695	4mop	0.528932	1.51565	0.462914	0.749376	1.16751
Indole-3-Carboxylic Acid	HMDB03320	ind3ca	1.3954	1.1008	1.3122	4.58458	1.1797
N-Acetylputrescine	HMDB02064	aprut	0.216023	0.370766	0.265705	3.17395	1.18979
Phosphorylcholine	HMDB01565	cholp	0.748342	1.08094	0.767538	0.645654	1.2104
FAD	HMDB01248	fad	0.817278	0.972501	0.785778	1.09393	1.21448
Carnosine	HMDB00033	carn	0.753876	0.439744	0.724603	0.378879	1.2179
Glycerate	HMDB00139	glyc-R	0.779112	0.593198	0.646547	1.95254	1.21801
Acetylcholine	HMDB00895	ach	0.499229	0.37949	0.477529	1.37373	1.22758
NADH	HMDB01487	nadh	2.10136	3.00469	1.85012	0.950298	1.23481
Indole	HMDB00738	indole	1.84969	1.31492	1.80385	3.66353	1.24569
Ornithine	HMDB0000214	orn	0.958076	0.421017	0.715814	1.17303	1.24951
Thiamine	HMDB00235	thm	0.767185	0.374714	0.510035	0.92098	1.25173
Methionine	HMDB00696	met-L	0.834545	0.715814	0.845941	1.2547	1.26241
Spermidine	HMDB01257	spmd	0.379927	0.693266	0.514517	1.07154	1.28322
Linoleic Acid	HMDB00673	lnlc	0.667882	0.854811	0.919158	1.86853	1.28617
Ribose-5-P	HMDB01548	r5p	0.536043	0.747137	0.475445	1.69942	1.28914
Riboflavin	HMDB00244	ribflv	0.974182	0.973688	0.943105	1.46117	1.3128
Tryptamine	HMDB00303	trypta	0.689604	1.15266	0.747481	0.714496	1.31371
4-Hydroxybenzoic Acid	HMDB00500	4hbz	1.56928	1.0079	1.0755	0.914576	1.3326
PEP	HMDB00263	pep	0.883222	0.885197	0.899767	1.21588	1.33875
Allantoin	HMDB00462	alltn	10.7647	7.85959	10.7152	2.30994	1.40443
Anthranilic Acid	HMDB01123	anth	1.79597	1.00388	1.14937	0.873474	1.43384
2/3-Phosphoglyceric Acid	HMDB0000362	2pg	0.630667	1.21289	0.699842	1.13894	1.47401
4-Aminobenzoic Acid	HMDB01392	4abz	1.60731	0.873675	1.02435	0.551696	1.50072
UDP-GlcNAc	HMDB00290	uacgam	3.63245	1.44844	2.23975	7.42848	1.51321
Guanine	HMDB00132	gua	0.760852	0.487304	0.474133	2.81061	1.5195
Phenylacetylglutamine	HMDB06344	pheacgln	0.665733	0.34898	0.448126	2.04315	1.52581
Methionine Sulfoxide	HMDB02005	metsox_S__L	0.719449	0.286352	0.389045	2.19938	1.55239
Cystine	HMDB00192	cys-L	1.0691	0.81154	0.681083	1.50695	1.88843
