## Supplemental Table 3 for "Functional Specialization of S-Adenosylmethionine Synthases Links Phosphatidylcholine to Mitochondrial Function and Stress Survival"

### Sheet: Legend
Data S3: Lipid classes in Control, sams-1, sams-4 and pcyt-1 animals. Lipid classes detected by LCMS and normalized to total lipid levels. Significance determined by paired Students T test.
List of Tabs:
Legend
Tab 1: Lipid class levels.
Tab 2: Filters for LCMS.

### Sheet: 1. Lipid Classes
Normalized to total lipid signal
		EV.1	EV.2	EV.3	EV.4	Sams 1.1	Sams 1.	Sams 1.3	Sams 1.4	Sams 4.1	Sams 4.2	Sams 4.3	Sams 4.4	Pcyt 1.1	Pcyt 1.2	Pcyt 1.3	Pcyt 1.4
ClassKey	# Lipids
SM	21	0.00507365	0.00528961	0.00410941	0.00372247	0.00418593	0.00487157	0.0036788	0.00425052	0.00455287	0.00569095	0.00322949	0.00481904	0.00494882	0.00482983	0.00265256	0.00374852
Cer	19	0.0015716	0.00134636	0.0018993	0.00146692	0.00172405	0.0015705	0.0017286	0.00182931	0.00156284	0.00184911	0.002154	0.00251239	0.00120872	0.00125937	0.00105737	0.00135611
PE	209	0.0625698	0.0639472	0.0622651	0.0544515	0.0659639	0.0701947	0.0664877	0.068091	0.0637595	0.0691778	0.0491378	0.0591707	0.0699808	0.0775511	0.0576385	0.066275
PC	174	0.621674	0.595715	0.57566	0.579446	0.477102	0.42439	0.439416	0.448914	0.584789	0.628128	0.551982	0.603038	0.544959	0.511877	0.397734	0.481002
TG	276	0.277641	0.298245	0.317385	0.324087	0.407291	0.450751	0.442614	0.435671	0.315149	0.258022	0.361176	0.293717	0.32351	0.345262	0.493863	0.397132
Hex1Cer	1	3.13018e-05	2.3726e-05	2.24254e-05	2.5847e-05	1.59927e-05	2.12812e-05	1.8252e-05	1.97753e-05	3.15362e-05	2.40749e-05	1.78764e-05	1.43285e-05	2.15777e-05	2.2e-05	1.45706e-05	1.64286e-05
Ch	1	7.94996e-06	6.77399e-06	1.30877e-05	1.37795e-05	1.57098e-05	1.588e-05	1.93571e-05	1.15491e-05	8.29395e-06	1.01869e-05	1.68217e-05	5.15717e-06	1.03079e-05	1.37927e-05	2.95808e-05	1.13154e-05
Co	3	0.00609259	0.00598984	0.00697726	0.00691775	0.0070545	0.00608698	0.00809299	0.00799739	0.00530953	0.00654122	0.0056171	0.00653445	0.00855268	0.00877839	0.00808673	0.00861877
PA	10	0.000200198	0.000504429	0.00061177	0.000474993	0.000314339	0.000459067	0.000400636	0.000474484	0.000292514	0.000580185	0.000390231	0.000472911	0.000260147	0.000644063	0.000457245	0.000480103
PS	21	0.000641942	0.00130714	0.00152343	0.00116618	0.00103595	0.00139961	0.00137766	0.001301	0.00107341	0.00159465	0.000998449	0.00105962	0.000859071	0.00193002	0.00155237	0.00135576
PI	37	0.000603746	0.00161473	0.00202511	0.00152396	0.00264623	0.00348835	0.00331197	0.00344261	0.00118273	0.00165644	0.00116006	0.00113586	0.00250803	0.00532934	0.00398403	0.00352584
DG	86	0.0157745	0.0201534	0.0202045	0.0205902	0.0272296	0.0274739	0.0260416	0.0219677	0.0147406	0.019131	0.0158155	0.0172201	0.0331585	0.0368442	0.0270273	0.0282043
PG	2	0.000353186	0.000441784	0.000423887	0.000321455	0.000141642	0.00014585	0.000137593	0.000162964	0.000378607	0.000538033	0.000312803	0.000495968	0.000187472	0.00018572	0.000107859	0.000167262
CL	3	4.36083e-06	5.6992e-06	1.31555e-05	7.34446e-06	6.99578e-06	7.22883e-06	1.68536e-05	1.16052e-05	7.15938e-06	6.16397e-06	1.38609e-05	1.10231e-05	3.78897e-06	1.30695e-05	1.59498e-05	1.06866e-05
AcCa	17	0.000616939	0.00068027	0.000726559	0.00074358	0.00135079	0.00144122	0.00117371	0.00119338	0.000406333	0.000692517	0.000681145	0.000892847	0.00190612	0.00169347	0.00130504	0.00144085
LPE	33	0.00101985	0.00095503	0.00111229	0.000922942	0.0011128	0.00152312	0.00121094	0.00122571	0.00101011	0.00115733	0.00120736	0.0013531	0.00135785	0.000947299	0.00122139	0.00143387
LPC	31	0.00569493	0.00330564	0.00456041	0.00372931	0.00219654	0.0055343	0.00367052	0.0030185	0.00540005	0.00448933	0.00564135	0.00723226	0.00556675	0.00168833	0.0025164	0.00459831
MG	3	6.35757e-05	6.8715e-05	5.53861e-05	6.36573e-05	5.696e-05	3.95361e-05	4.15863e-05	2.46797e-05	5.47864e-05	8.95347e-05	4.19486e-05	2.76782e-05	7.83309e-05	0.000144243	5.7021e-05	4.73315e-05
SPH	3	0.000156196	0.000132077	0.000120085	0.000114695	0.000375146	0.000478829	0.000409386	0.000287358	0.000150961	0.000140556	0.000241419	0.000190212	0.000325868	0.000336941	0.000476474	0.000375053
FA	13	0.000208532	0.000267212	0.00029186	0.000209705	0.000179813	0.000107332	0.000151261	0.000105491	0.000139925	0.000480728	0.000164683	9.77749e-05	0.000596442	0.000649887	0.000202302	0.000199823

### Sheet: 2. Filters
Filter information from LCMS
ClassKey = "Ch" and MainIon = "M+H-H2O" or
ClassKey = "Ch-D7" and MainIon = "M+H-H2O" or
ClassKey = "Hex1Cer" and MainIon = "M+H" or ClassKey = "Hex1Cer" and MainIon = "M+HCOO" or
ClassKey = "Hex2Cer" and MainIon = "M+H" or ClassKey = "Hex1Cer" and MainIon = "M+HCOO" or
ClassKey = "Hex3Cer" and MainIon = "M+H" or ClassKey = "Hex1Cer" and MainIon = "M+HCOO" or
(ClassKey = "Cer" and MainIon = "M+H" or ClassKey = "Cer" and MainIon = "M+HCOO") or
(ClassKey = "SPH" and MainIon = "M+H" or ClassKey = "SPH" and MainIon = "M+H-H2O") or
ClassKey = "ChE" and MainIon = "M+NH4" or
ClassKey = "LSM" and MainIon = "M+H" or
ClassKey = "SM" and MainIon = "M+H" or
ClassKey = "MG" and MainIon = "M+H" or
ClassKey = "FA" and MainIon = "M-H" or
TotalGrade <> "C" and ClassKey = "TG" and MainIon = "M+NH4" or
TotalGrade <> "C" and (ClassKey = "DG" and MainIon = "M+NH4" or ClassKey = "DG" and MainIon = "M+Na") or
TotalGrade <> "C" and (ClassKey = "Co" and MainIon = "M+NH4" or ClassKey = "Co" and MainIon = "M+H") or
TotalGrade <> "C" and ClassKey = "AcCa" and MainIon = "M+H" or
TotalGrade <> "C" and ClassKey = "CL" and MainIon = "M-H" or
TotalGrade <> "C" and ClassKey = "DLCL" and MainIon = "M-H" or
TotalGrade <> "C" and ClassKey = "MLCL" and MainIon = "M-H" or
TotalGrade <> "C" and ClassKey = "LPA" and MainIon = "M-H" or
TotalGrade <> "C" and ClassKey = "PA" and MainIon = "M-H" or
TotalGrade <> "C" and (ClassKey = "LPC" and MainIon = "M+H" or ClassKey = "LPC" and MainIon = "M+HCOO") or
TotalGrade <> "C" and (ClassKey = "PC" and MainIon = "M+H" or ClassKey = "PC" and MainIon = "M+HCOO") or
TotalGrade <> "C" and (ClassKey = "LPE" and MainIon = "M+H" or ClassKey = "LPE" and MainIon = "M-H") or
TotalGrade <> "C" and (ClassKey = "PE" and MainIon = "M+H" or ClassKey = "PE" and MainIon = "M-H") or
TotalGrade <> "C" and (ClassKey = "LPG" and MainIon = "M+NH4" or ClassKey = "LPG" and MainIon = "M-H") or
TotalGrade <> "C" and (ClassKey = "PG" and MainIon = "M+NH4" or ClassKey = "PG" and MainIon = "M-H") or
TotalGrade <> "C" and (ClassKey = "LPI" and MainIon = "M+NH4" or ClassKey = "LPI" and MainIon = "M-H") or
TotalGrade <> "C" and (ClassKey = "PI" and MainIon = "M+NH4" or ClassKey = "PI" and MainIon = "M-H") or
TotalGrade <> "C" and (ClassKey = "LPS" and MainIon = "M+H" or ClassKey = "LPS" and MainIon = "M-H") or
TotalGrade <> "C" and (ClassKey = "PS" and MainIon = "M+H" or ClassKey = "PS" and MainIon = "M-H")
